# Gene Duplication, Horizontal Gene Transfer, and Trait Trade-offs Drive Evolution of Post-Fire Resource Acquisition in Pyrophilous Fungi

**DOI:** 10.1101/2025.07.17.665399

**Authors:** Ehsan Sari, Dylan J. Enright, Maria Ordonez, Steven D. Allison, Peter M. Homyak, Michael J. Wilkins, Sydney I. Glassman

## Abstract

Wildfires significantly alter soil carbon (C) and nitrogen (N), reducing microbial richness and biomass, while selecting for “fire-loving” pyrophilous microbes that drive post-fire nutrient cycling. However, the genomic strategies and functional trade-offs (balancing gains in one trait with costs in another) underlying the traits that enable pyrophilous microbes to survive and thrive post-fire are virtually unknown. We hypothesized that pyrophilous fungi employ specialized genomic adaptations for C and N cycling, with evolutionary trade-offs between traits governing aromatic C degradation, N acquisition pathways, and rapid growth. To test these hypotheses, we performed complementary comparative genomics, transcriptomics after pyrogenic organic matter amendment, and growth rate bioassays for 18 pyrophilous fungi from five Ascomycota (Eurotiales, Pleosporales, Sordariales, Coniochaetales, and Pezizales) and three Basidiomycota (Agaricales, Holtermaniales, and Geminibasidiales) orders isolated from burned soils. We found a dramatic trait trade-off between fast growth and number of genes responsible for aromatic C degradation, implying burned environments select for metabolically costly genes despite their evolutionary cost. We used the comparative genomics framework to evaluate genomic signatures of evolution and found that either gene duplication and somatic mutation, or recombination via sexual reproduction, were the primary drivers of fungal genomic variation in aromatic C degradation and N acquisition genes. Finally, we identified cross-kingdom bacterial to fungal horizontal gene transfer as a secondary strategy producing novel aromatic C degradation genes. Overall, we found that trait trade-offs and genome evolutionary strategies are key drivers that may predict the persistence and contribution of pyrophilous fungi to global C and N cycling.

**Significance statement:** Wildfires affect large tracts of the terrestrial biosphere, and while much is understood about plant adaptations to fire, here we uncovered for the first time genomic adaptations in fungi that can be modeled to predict impacts on global C and N cycling. We tested theorized trait trade-offs, and showed with genomics and bioassays how evolutionary trade-offs, like prioritizing aromatic C degradation at the expense of rapid growth, enable pyrophilous fungi to thrive post-fire. Further, we advance fungal genomics, and reveal the importance of mechanisms like gene duplication, sexual reproduction, and cross-kingdom horizontal gene transfer for enabling adaptation and evolutionary diversification in fungi. Finally, we identify fungi that may be useful inoculants to enhance recovery of polluted or burned soils.
