## Supplementary file 1 for "Gene Duplication, Horizontal Gene Transfer, and Trait Trade-offs Drive Evolution of Post-Fire Resource Acquisition in Pyrophilous Fungi"

### Sheet: Pholiota brunnescens phased
The inter-nuclear variation of aromatic C and N acquisition genes in Pholiota brunnescens. Homology between genes of haplotype 1 (Hap1) and 2 (Hap2) was obtained from phased assembly of HiFiasm by MCScan of JCVI suit. Gene and pathways are those mentioned in the main manuscript. The status of genes were assigned as one to one, for genes that exist in one copy in each haplotype, duplicated, when o…
Hap1 Gene_ID	Hap2 Gene_ID	Description	Gene	Pathway	Status	Number of genes	%
PBH1_03166	PBH2_05950	2-hydroxychromene-2-carboxylate-isomerase	nahD	Aromatic_degredation	one to one	49	84.4828
PBH1_03646	PBH2_11595	naphthalene-1,2-dioxygenasesubunit-alpha	nahA	Aromatic_degredation	Duplicated	0	0
PBH1_00791	PBH2_12317	naphthalene-1,2-dioxygenasesubunit-alpha	nahA	Aromatic_degredation	PAV	9	15.5172
PBH1_02102	PBH2_12637	naphthalene-1,2-dioxygenasesubunit-alpha	nahA	Aromatic_degredation	Total	58
PBH1_03236	PBH2_05889	3-oxoadipate-enol-lactonase	pcaL_pcaD	bKA_Pathway
PBH1_05585	PBH2_06248	3-oxoadipate-enol-lactonase	pcaL_pcaD	bKA_Pathway
PBH1_07787	PBH2_08543	3-oxoadipate-enol-lactonase	pcaL_pcaD	bKA_Pathway
PBH1_07818	PBH2_08582	3-oxoadipate-enol-lactonase	pcaL_pcaD	bKA_Pathway
PBH1_02198	PBH2_12725	3-oxoadipate-enol-lactonase	pcaL_pcaD	bKA_Pathway
PBH1_05327	PBH2_15564	3-oxoadipate-enol-lactonase	pcaL_pcaD	bKA_Pathway
PBH1_11429	PBH2_00496	acetyl-CoAacyltransferase	fadA_fadI	bKA_Pathway
PBH1_12694	PBH2_02776	acetyl-CoAacyltransferase	fadA_fadI	bKA_Pathway
PBH1_12690	PBH2_02782	acetyl-CoAacyltransferase	fadA_fadI	bKA_Pathway
PBH1_15128	PBH2_04654	acetyl-CoAacyltransferase	fadA_fadI	bKA_Pathway
PBH1_13944	PBH2_04919	acetyl-CoAacyltransferase	fadA_fadI	bKA_Pathway
PBH1_02949	PBH2_06145	acetyl-CoAacyltransferase	fadA_fadI	bKA_Pathway
PBH1_03674	PBH2_11571	2-keto-4-pentenoatehydratase	mhpD	Catechol_Metacleavage
PBH1_02274	PBH2_12821	2-keto-4-pentenoatehydratase	mhpD	Catechol_Metacleavage
PBH1_05922	PBH2_14718	2-keto-4-pentenoatehydratase	mhpD	Catechol_Metacleavage
PBH1_12387	PBH2_03137	4-oxalocrotonate_tautomerase	praC_xylH	Catechol_Metacleavage
PBH1_02922	PBH2_06172	4-oxalocrotonate_tautomerase	praC_xylH	Catechol_Metacleavage
PBH1_14908	PBH2_04438	acetaldehyde_dehydrogenase	mhpF	Catechol_Metacleavage
PBH1_13681	PBH2_05187	acetaldehyde_dehydrogenase	mhpF	Catechol_Metacleavage
PBH1_03061	PBH2_06046	acetaldehyde_dehydrogenase	mhpF	Catechol_Metacleavage
PBH1_02963	PBH2_06134	acetaldehyde_dehydrogenase	mhpF	Catechol_Metacleavage
-	PBH2_08764	acetaldehyde_dehydrogenase	mhpF	Catechol_Metacleavage
-	PBH2_08766	acetaldehyde_dehydrogenase	mhpF	Catechol_Metacleavage
-	PBH2_08768	acetaldehyde_dehydrogenase	mhpF	Catechol_Metacleavage
-	PBH2_08788	acetaldehyde_dehydrogenase	mhpF	Catechol_Metacleavage
PBH1_04957	PBH2_09046	acetaldehyde_dehydrogenase	mhpF	Catechol_Metacleavage
PBH1_01764	PBH2_10195	acetaldehyde_dehydrogenase	mhpF	Catechol_Metacleavage
PBH1_04463	PBH2_10774	acetaldehyde_dehydrogenase	mhpF	Catechol_Metacleavage
PBH1_00472	PBH2_11978	acetaldehyde_dehydrogenase	mhpF	Catechol_Metacleavage
PBH1_02028	PBH2_12565	acetaldehyde_dehydrogenase	mhpF	Catechol_Metacleavage
PBH1_02170	PBH2_12687	acetaldehyde_dehydrogenase	mhpF	Catechol_Metacleavage
PBH1_02275	PBH2_12822	acetaldehyde_dehydrogenase	mhpF	Catechol_Metacleavage
-	PBH2_13538	acetaldehyde_dehydrogenase	mhpF	Catechol_Metacleavage
-	PBH2_13559	acetaldehyde_dehydrogenase	mhpF	Catechol_Metacleavage
PBH1_00321	PBH2_02129	hydroxy_oxovalerate_aldolase	mhpE	Catechol_Metacleavage
-	PBH2_11834	hydroxy_oxovalerate_aldolase	mhpE	Catechol_Metacleavage
PBH1_02505	PBH2_13057	hydroxy_oxovalerate_aldolase	mhpE	Catechol_Metacleavage
PBH1_00290	PBH2_02097	catechol-1,2-dioxygenase	catA	Catechol_Orthocleavage
-	PBH2_11802	catechol-1,2-dioxygenase	catA	Catechol_Orthocleavage
PBH1_07758	PBH2_08501	muconate-cycloisomerase	catB	Catechol_Orthocleavage
PBH1_10306	PBH2_07159	4-hydroxy-4-methyl-2-oxoglutaratealdolase	ligK_galC	PCA_Metacleavage
PBH1_11243	PBH2_00306	3-carboxy-cis,cis-muconate-cycloisomerase	pcaB	PCA_Orthocleavage
PBH1_00712	PBH2_12226	3-carboxy-cis,cis-muconate-cycloisomerase	pcaB	PCA_Orthocleavage
PBH1_10581	PBH2_06859	4-carboxymuconolactone-decarboxylase	pcaC	PCA_Orthocleavage
PBH1_07760	PBH2_08504	protocatechuate-3,4-dioxygenase	pcaH_pcaG	PCA_Orthocleavage
PBH1_02031	PBH2_12569	protocatechuate-3,4-dioxygenase	pcaH_pcaG	PCA_Orthocleavage
PBH1_05157	PBH2_15396	nitrous-oxide-reductase	nosZ	N_acquistion
-	PBH2_13109	nitrite-reductase	nirK	N_acquistion
PBH1_02558	PBH2_13113	nitrite-reductase	nirK	N_acquistion
PBH1_08693	PBH2_01089	nitrate-reductase	narG_narZ	N_acquistion
PBH1_09093	PBH2_01499	nitrate-reductase	narG_narZ	N_acquistion
PBH1_14842	PBH2_04376	nitrate-reductase	narG_narZ	N_acquistion
PBH1_13856	PBH2_05007	nitrate-reductase	narG_narZ	N_acquistion
PBH1_01328	PBH2_09800	nitrate-reductase	narG_narZ	N_acquistion

### Sheet: Lyophyllum atratum phased
The inter-nuclear variation of aromatic C and N acquisition genes in Lyophyllum atratum. Homology between genes of haplotype 1 (Hap1) and 2 (Hap2) was obtained from phased assembly of HiFiasm by MCScan of JCVI suit. Gene and pathways are those mentioned in the main manuscript. The status of genes were assigned as one to one, for genes that exist in one copy in each haplotype, duplicated, when one…
Hap1 Gene_ID	Hap2 Gene_ID	Gene	Description	Pathway	Status	Number of genes
LAH1_03202	LAH2_12577	nahA	naphthalene-1,2-dioxygenasesubunit-alpha	Aromatic_degredation	one to one	54
LAH1_07288	LAH2_04106	nahD	2-hydroxychromene-2-carboxylate-isomerase	Aromatic_degredation	Duplicated	19
LAH1_04445	LAH2_02291	nahF	salicylaldehyde_dehydrogenase	Aromatic_degredation	PAV	6
LAH1_02453	-	fadA_fadI	acetyl-CoAacyltransferase	bKA_Pathway	Total	79
LAH1_02454	-	fadA_fadI	acetyl-CoAacyltransferase	bKA_Pathway
LAH1_03322	LAH2_12699	fadA_fadI	acetyl-CoAacyltransferase	bKA_Pathway
LAH1_04678	LAH2_02055	fadA_fadI	acetyl-CoAacyltransferase	bKA_Pathway
LAH1_04873	LAH2_01864	fadA_fadI	acetyl-CoAacyltransferase	bKA_Pathway
LAH1_05641	LAH2_06349	fadA_fadI	acetyl-CoAacyltransferase	bKA_Pathway
LAH1_07781	LAH2_03611	fadA_fadI	acetyl-CoAacyltransferase	bKA_Pathway
LAH1_09843	LAH2_12732	fadA_fadI	acetyl-CoAacyltransferase	bKA_Pathway
LAH1_11744	LAH2_02524	fadA_fadI	acetyl-CoAacyltransferase	bKA_Pathway
LAH1_12723	LAH2_11991	fadA_fadI	acetyl-CoAacyltransferase	bKA_Pathway
LAH1_04327	LAH2_00881, LAH2_07071	pcaL_pcaD	3-oxoadipate-enol-lactonase	bKA_Pathway
LAH1_06357	LAH2_07071, LAH2_00881	pcaL_pcaD	3-oxoadipate-enol-lactonase	bKA_Pathway
LAH1_07414	LAH2_03986	pcaL_pcaD	3-oxoadipate-enol-lactonase	bKA_Pathway
LAH1_08403	LAH2_03019	pcaL_pcaD	3-oxoadipate-enol-lactonase	bKA_Pathway
LAH1_08568	LAH2_10488	pcaL_pcaD	3-oxoadipate-enol-lactonase	bKA_Pathway
LAH1_09504	LAH2_11404	pcaL_pcaD	3-oxoadipate-enol-lactonase	bKA_Pathway
LAH1_13859	LAH2_07382	pcaL_pcaD	3-oxoadipate-enol-lactonase	bKA_Pathway
LAH1_14156	LAH2_07712	pcaL_pcaD	3-oxoadipate-enol-lactonase	bKA_Pathway
LAH1_14173	LAH2_07736, LAH2_05849	pcaL_pcaD	3-oxoadipate-enol-lactonase	bKA_Pathway
LAH2_00881	LAH1_04327, LAH1_06357	pcaL_pcaD	3-oxoadipate-enol-lactonase	bKA_Pathway
LAH2_05849	LAH1_11135, LAH1_14173	pcaL_pcaD	3-oxoadipate-enol-lactonase	bKA_Pathway
LAH2_07071	LAH1_06357, LAH1_04327	pcaL_pcaD	3-oxoadipate-enol-lactonase	bKA_Pathway
LAH2_07736	LAH1_14173, LAH1_11135	pcaL_pcaD	3-oxoadipate-enol-lactonase	bKA_Pathway
LAH1_03437	LAH2_08053	mhpD	2-keto-4-pentenoatehydratase	Catechol_Metacleavage
LAH1_08263	LAH2_03158	mhpD	2-keto-4-pentenoatehydratase	Catechol_Metacleavage
LAH1_09669	LAH2_12899	mhpD	2-keto-4-pentenoatehydratase	Catechol_Metacleavage
LAH1_14699	LAH2_13336	mhpD	2-keto-4-pentenoatehydratase	Catechol_Metacleavage
LAH1_10294	LAH2_00496	mhpE	hydroxy_oxovalerate_aldolase	Catechol_Metacleavage
LAH1_10598	LAH2_00757	mhpE	hydroxy_oxovalerate_aldolase	Catechol_Metacleavage
LAH1_03107	LAH2_12471	mhpF	acetaldehyde_dehydrogenase	Catechol_Metacleavage
LAH1_03320	LAH2_12697	mhpF	acetaldehyde_dehydrogenase	Catechol_Metacleavage
LAH1_04264	LAH2_00942, LAH2_07033	mhpF	acetaldehyde_dehydrogenase	Catechol_Metacleavage
LAH1_04856	LAH2_01880	mhpF	acetaldehyde_dehydrogenase	Catechol_Metacleavage
LAH1_05942	LAH2_06658, LAH2_11683	mhpF	acetaldehyde_dehydrogenase	Catechol_Metacleavage
LAH1_06315	LAH2_07033, LAH2_00942	mhpF	acetaldehyde_dehydrogenase	Catechol_Metacleavage
LAH1_06543	-	mhpF	acetaldehyde_dehydrogenase	Catechol_Metacleavage
LAH1_06789	-	mhpF	acetaldehyde_dehydrogenase	Catechol_Metacleavage
LAH1_07769	LAH2_03623	mhpF	acetaldehyde_dehydrogenase	Catechol_Metacleavage
LAH1_08091	LAH2_03325	mhpF	acetaldehyde_dehydrogenase	Catechol_Metacleavage
LAH1_08262	LAH2_03159	mhpF	acetaldehyde_dehydrogenase	Catechol_Metacleavage
LAH1_08313	LAH2_03106	mhpF	acetaldehyde_dehydrogenase	Catechol_Metacleavage
LAH1_08809	LAH2_10734	mhpF	acetaldehyde_dehydrogenase	Catechol_Metacleavage
LAH1_10053	LAH2_00239	mhpF	acetaldehyde_dehydrogenase	Catechol_Metacleavage
LAH1_10091	LAH2_00293	mhpF	acetaldehyde_dehydrogenase	Catechol_Metacleavage
LAH1_11366	LAH2_05641	mhpF	acetaldehyde_dehydrogenase	Catechol_Metacleavage
LAH1_11518	LAH2_05342	mhpF	acetaldehyde_dehydrogenase	Catechol_Metacleavage
LAH1_12114	-	mhpF	acetaldehyde_dehydrogenase	Catechol_Metacleavage
LAH1_12417	LAH2_11683, LAH2_06658	mhpF	acetaldehyde_dehydrogenase	Catechol_Metacleavage
LAH1_13028	-	mhpF	acetaldehyde_dehydrogenase	Catechol_Metacleavage
LAH1_13677	LAH2_07159	mhpF	acetaldehyde_dehydrogenase	Catechol_Metacleavage
LAH2_00942	LAH1_04264, LAH1_06315	mhpF	acetaldehyde_dehydrogenase	Catechol_Metacleavage
LAH2_06658	LAH1_05942, LAH1_12417	mhpF	acetaldehyde_dehydrogenase	Catechol_Metacleavage
LAH2_07033	LAH1_06315, LAH1_04264	mhpF	acetaldehyde_dehydrogenase	Catechol_Metacleavage
LAH2_11683	LAH1_12417, LAH1_05942	mhpF	acetaldehyde_dehydrogenase	Catechol_Metacleavage
LAH1_03880	LAH2_08506	praC_xylH	4-oxalocrotonate_tautomerase	Catechol_Metacleavage
LAH1_07512	LAH2_03882	praC_xylH	4-oxalocrotonate_tautomerase	Catechol_Metacleavage
LAH1_10455	LAH2_00642	catA	catechol-1,2-dioxygenase	Catechol_Orthocleavage
LAH1_13922	LAH2_07434	catB	muconate-cycloisomerase	Catechol_Orthocleavage
LAH1_01987	LAH2_09900	ligK_galC	4-hydroxy-4-methyl-2-oxoglutaratealdolase	PCA_Metacleavage
LAH1_10259	LAH2_00468	pcaB	3-carboxy-cis,cis-muconate-cycloisomerase	PCA_Orthocleavage
LAH1_11174	LAH2_05818	pcaB	3-carboxy-cis,cis-muconate-cycloisomerase	PCA_Orthocleavage
LAH1_01301	LAH2_09189	pcaC	4-carboxymuconolactone-decarboxylase	PCA_Orthocleavage
LAH1_01471	LAH2_09377	pcaC	4-carboxymuconolactone-decarboxylase	PCA_Orthocleavage
LAH1_05079	LAH2_01649	pcaH_pcaG	protocatechuate-3,4-dioxygenase	PCA_Orthocleavage
LAH1_13829	LAH2_07353	pcaH_pcaG	protocatechuate-3,4-dioxygenase	PCA_Orthocleavage
LAH1_13921	LAH2_07433	pcaH_pcaG	protocatechuate-3,4-dioxygenase	PCA_Orthocleavage
LAH1_04080	LAH2_01129, LAH2_06883	nosZ	nitrous-oxide-reductase	N_acquistion
LAH1_06171	LAH2_06883, LAH2_01129	nosZ	nitrous-oxide-reductase	N_acquistion
LAH2_01129	LAH1_04080, LAH1_06171	nosZ	nitrous-oxide-reductase	N_acquistion
LAH2_06883	LAH1_06171, LAH1_04080	nosZ	nitrous-oxide-reductase	N_acquistion
LAH1_07552	LAH2_03842	nirK	nitrite-reductase	N_acquistion
LAH1_00317	LAH2_05006	narG_narZ	nitrate-reductase	N_acquistion
LAH1_04533	LAH2_02198	narG_narZ	nitrate-reductase	N_acquistion
LAH1_05322	LAH2_01427	narG_narZ	nitrate-reductase	N_acquistion
LAH1_08767	LAH2_10693	narG_narZ	nitrate-reductase	N_acquistion
